# The acquisition of clinically relevant amoxicillin resistance in *Streptococcus pneumoniae* requires ordered horizontal gene transfer of four loci

**DOI:** 10.1101/2021.12.17.473165

**Authors:** Paddy S. Gibson, Evan Bexkens, Sylvia Zuber, Lauren A. Cowley, Jan-Willem Veening

## Abstract

Understanding how antimicrobial resistance spreads is critical for optimal application of new treatments. In the naturally competent human pathogen *Streptococcus pneumoniae*, resistance to β-lactam antibiotics is mediated by recombination events in genes encoding the target proteins, resulting in reduced drug binding affinity. However, for the front-line antibiotic amoxicillin, the exact mechanism of resistance still needs to be elucidated. Through successive rounds of transformation with genomic DNA from a clinically resistant isolate, we followed amoxicillin resistance development. Using whole genome sequencing, we showed that multiple recombination events occurred at different loci during one round of transformation. We found examples of non-contiguous recombination, and demonstrated that this could occur either through multiple D-loop formation from one donor DNA molecule, or by the integration of multiple DNA fragments. We also show that the final minimum inhibitory concentration (MIC) differs depending on recipient genome, explained by differences in the extent of recombination at key loci. Finally, through back transformations of mutant alleles and fluorescently labelled penicillin (bocillin-FL) binding assays, we confirm that *pbp1a*, *pbp2b*, *pbp2x*, and *murM* are the main resistance determinants for amoxicillin resistance, and that the order of allele uptake is important for successful resistance evolution. We conclude that recombination events are complex, and that this complexity contributes to the highly diverse genotypes of amoxicillin-resistant pneumococcal isolates.
