## Supplementary material for "The acquisition of clinically relevant amoxicillin resistance in *Streptococcus pneumoniae* requires ordered horizontal gene transfer of four loci": Table S1

### Sheet: Recombinant_strains
Strain number	Parental strain	Generation	AMX MIC
AMR34	D39	1	0.094
AMR35	D39	1	0.064
AMR36	D39	1	0.125
AMR37	D39	1	0.094
AMR38	D39	1	0.094
AMR39	D39	1	0.094
AMR40	D39	1	0.094
AMR41	D39	1	0.094
AMR42	D39	1	0.047
AMR43	D39	1	0.064
AMR44	AMR34	2	1.5
AMR45	AMR34	2	1
AMR46	AMR34	2	2
AMR47	AMR34	2	2
AMR48	AMR34	2	2
AMR49	AMR38	2	2
AMR50	AMR38	2	2
AMR51	AMR38	2	1.5
AMR52	AMR38	2	1.5
AMR53	AMR38	2	2
AMR54	AMR40	2	2
AMR55	AMR41	2	2
AMR56	AMR41	2	2
AMR57	AMR41	2	2
AMR58	AMR41	2	1.5
AMR59	AMR41	2	1.5
AMR60	AMR41	2	2
AMR61	AMR41	2	2
AMR62	AMR41	2	2
AMR63	AMR41	2	2
AMR64	AMR41	2	2
AMR65	AMR43	2	1.5
AMR66	AMR34	2	2
AMR67	AMR34	2	1.5
AMR68	AMR34	2	2
AMR69	AMR34	2	1.5
AMR70	AMR34	2	2
AMR71	AMR35	2	1
AMR72	AMR35	2	0.75
AMR73	AMR35	2	1
AMR74	AMR35	2	0.5
AMR75	AMR35	2	0.75
AMR76	AMR35	2	1
AMR77	AMR35	2	0.75
AMR78	AMR35	2	0.75
AMR79	AMR35	2	1.5
AMR80	AMR35	2	0.75
AMR81	AMR36	2	1.5
AMR82	AMR36	2	1
AMR83	AMR36	2	1
AMR84	AMR36	2	2
AMR85	AMR36	2	2
AMR86	AMR36	2	1.5
AMR87	AMR36	2	2
AMR88	AMR36	2	2
AMR89	AMR36	2	1
AMR90	AMR36	2	1.5
AMR91	AMR38	2	2
AMR92	AMR38	2	2
AMR93	AMR38	2	2
AMR94	AMR38	2	2
AMR95	AMR38	2	1.5
AMR96	AMR39	2	0.75
AMR97	AMR39	2	1
AMR98	AMR39	2	0.5
AMR99	AMR39	2	1
AMR100	AMR39	2	2
AMR101	AMR39	2	1
AMR102	AMR39	2	1.5
AMR103	AMR39	2	1.5
AMR104	AMR39	2	0.75
AMR105	AMR39	2	0.75
AMR106	AMR40	2	1.5
AMR107	AMR40	2	1
AMR108	AMR40	2	1.5
AMR109	AMR40	2	1.5
AMR110	AMR40	2	2
AMR111	AMR40	2	0.75
AMR112	AMR40	2	2
AMR113	AMR40	2	2
AMR114	AMR40	2	2
AMR115	AMR42	2	1
AMR116	AMR42	2	1.5
AMR117	AMR42	2	1
AMR118	AMR42	2	0.75
AMR119	AMR42	2	1
AMR120	AMR42	2	1
AMR121	AMR42	2	1.5
AMR122	AMR42	2	1
AMR123	AMR42	2	1.5
AMR124	AMR42	2	1
AMR125	AMR43	2	0.75
AMR126	AMR43	2	1
AMR127	AMR43	2	1
AMR128	AMR43	2	1
AMR129	AMR43	2	1
AMR130	AMR43	2	1.5
AMR131	AMR43	2	1.5
AMR132	AMR43	2	1.5
AMR133	AMR43	2	1
AMR134	AMR37	2	2
AMR135	AMR37	2	0.38
AMR136	AMR37	2	0.38
AMR137	AMR37	2	0.25
AMR138	AMR37	2	0.38
AMR139	AMR37	2	0.5
AMR140	AMR37	2	0.38
AMR141	AMR37	2	0.5
AMR142	AMR37	2	0.38
AMR143	AMR37	2	0.38
EB1	TIGR4	1	0.5
EB2	TIGR4	1	0.023
EB3	TIGR4	1	0.047
EB4	TIGR4	1	0.023
EB5	TIGR4	1	0.125
EB6	TIGR4	1	0.047
EB7	TIGR4	1	0.094
EB8	TIGR4	1	0.064
EB9	TIGR4	1	0.047
EB10	TIGR4	1	0.064
EB11	TIGR4	1	0.032
EB12	EB1	2	1.5
EB13	EB1	2	1.5
EB14	EB1	2	1.5
EB15	EB1	2	2
EB16	EB1	2	2
EB17	EB3	2	0.125
EB18	EB3	2	1
EB19	EB3	2	0.38
EB20	EB3	2	0.75
EB21	EB3	2	0.5
EB22	EB5	2	2
EB23	EB5	2	1.5
EB24	EB5	2	2
EB25	EB5	2	1.5
EB26	EB5	2	2
EB27	EB7	2	1.5
EB28	EB7	2	4
EB29	EB7	2	1.5
EB30	EB7	2	4
EB31	EB7	2	4
EB32	EB8	2	0.25
EB33	EB8	2	1
EB34	EB8	2	1
EB35	EB8	2	0.75
EB36	EB8	2	1
