## Supplementary material for "The acquisition of clinically relevant amoxicillin resistance in *Streptococcus pneumoniae* requires ordered horizontal gene transfer of four loci": Table S2

### Sheet: Oligo_List
Primers to amplify pbp alleles in S. pneumoniae
Primer name	5'-3' sequence	Description
OVL1814	GCAGACCAAGCTCTTGCAAGTGCAGAATG	Forward primer to amplify pbp2x
OVL1815	GCTGTTTGACATCCTCATGCATCTGCTGGCCTG	Reverse primer to amplify pbp2x
OVL1086	TACCGTCGTCTCGCATAATTTCCTTTCTAATTCATTGGATG	Forward primer to amplify pbp2b
OVL540	CAGTAGATCTAGGAGGTTAGAAATGAGACTGATTTGTATGAG	Reverse primer to amplify pbp2b
OVL5542	GCCAAGGCGAGCATCACTG	Forward primer to amplify pbp1a
OVL5543	CCAACGACAGCCTCAAGCCC	Reverse primer to amplify pbp1a
Primers to amplify murM alleles flanked by D39V homologous regions in S. pneumoniae
Primer name	5'-3' sequence	Description
OVL5540	GTGATTCGGCCAATGCAG	Forward primer for upstream homologous region from D39V
OVL5779	GGTTTCCGTCTCCTTTCCTACTCTCTTTCCTCCAG	Reverse primer for upstream homologous region from D39V, with BsmBI cut site
OVL5777	GGTTTCCGTCTCCGAAATGTACCGTTATCAAATTGG	Forward primer for murM allele from AMR53 and AMR95, with BsmBI cut site
OVL5778	GGTTTCCGTCTCCACTTACTTTCTATGTTTTTTTC	Reverse primer for murM allele from AMR53 and AMR95, with BsmBI cut site
OVL5780	GGTTTCCGTCTCCAAGTATATGGCACTAACAACACTC	Forward primer for downstream homologous region from D39V, with BsmBI cut site
OVL5541	GGAGTAGCCATAGTATGG	Reverse primer for downstream homologous region from D39V
Primers to amplify fragments for cloning a kanamycin resistance casette behind pbp1a in S. pneumoniae
Primer name	5'-3' sequence	Description
OVL848	CTTGTTGTGACAGATGAGTCTGGCAAG	Forward primer for upstream homology
OVL849	GGAAGTCGTCTCCTTCATTTATCATCCAGATTTTTCTGG	Reverse primer for upstream homology with BsmBI recognition site
OVL850	GGAAGTCGTCTCCTGAAACAATTCATCCAGTAAAATATAATATTTT	Forward primer for kan with BsmBI recognition site
OVL851	GGAAGTCGTCTCCAATGGCTAAAATGAGAATATCACC	Reverse primer for kan with BsmBI recognition site
OVL852	GGAAGTCGTCTCGCATTTATGGTTGTGCTGGTTGA	Forward primer for downstream homology with BsmBI recognition site
OVL853	CTGCGCCTAATCAAGTATCTGAGCATTAGC	Reverse primer for downstream homology
Primers to amplify fragments for detemining recombination dynamics in S. pneumoniae and E. coli
Primer name	5'-3' sequence	Description
OVL5375	GTGTTCAGGAAATTGATGG	Forward primer for long donor DNA fragment
OVL5376	GTAACTATGAGCCAGG	Forward primer for short (downstream) donor DNA fragment
OVL5378	CATCAGGGTGCCATTC	Reverse primer for long donor DNA fragment
OVL5379	CTGAAGCCCGCTCCAAG	Reverse primer for short (upstream) donor DNA fragment
OVL5557	ATCCGACGTCTCGGGCATCAGGGTGCCATTCTTAC	Reverse primer for long donor DNA fragment, with BsmBI recognition site for ligation to non-homologous DNA
OVL5558	ATCCGACGTCTCCTGCCAATGGCATGGAATCG	Forward primer for non-homologous DNA fragment, with BsmBI recognition site for ligation to donor DNA
OVL5559	CGTTGGTAAGACAACCTCCAGCGC	Forward primer for non-homologous DNA fragment
OVL5560	CATCTCCGTCTCGTACGTGTTCAGGAAATTGATGG	Forward primer for short (upstream) donor DNA fragment, with BsmBI recognition site for ligation to non-homologous DNA
OVL5561	CGAAGTAACAACAATAATGCGTGC	Forward primer for non-homologous DNA fragment (short, upstream)
OVL5562	CATCTCCGTCTCCCGTAAATTCCGCCGCGGG	Reverse primer for non-homologous DNA fragment (short, upstream), with BsmBI recognition site for ligation to donor DNA
OVL5563	CAGTAGCGTCTCCTGCCGTCGATACCCGCAGTATATATCG	Forward primer for non-homologous DNA fragment (short, downstream), with BsmBI recognition site for ligation to donor DNA
OVL5564	CGATACGATTACGATAC	Reverse primer for non-homologous DNA fragment (short, downstream)
