## Supplementary material for "The acquisition of clinically relevant amoxicillin resistance in *Streptococcus pneumoniae* requires ordered horizontal gene transfer of four loci": Table S3

### Sheet: Sheet1
strain	Event Number	Unique_ID	start	end	length
AMR134	1	AMR134_1	354799	354808	10
AMR134	2	AMR134_2	354907	355727	821
AMR134	3	AMR134_3	358589	359725	1137
AMR134	4	AMR134_4	386356	390350	3995
AMR134	5	AMR134_5	461315	462935	1621
AMR134	6	AMR134_6	609019	609046	28
AMR134	7	AMR134_7	609082	609221	140
AMR134	8	AMR134_8	609277	611459	2183
AMR134	9	AMR134_9	714881	715473	593
AMR134	10	AMR134_10	909342	911190	1849
AMR134	11	AMR134_11	911670	913539	1870
AMR134	12	AMR134_12	1163261	1163793	533
AMR134	13	AMR134_13	1787417	1789496	2080
AMR134	14	AMR134_14	2024320	2024866	547
AMR134	15	AMR134_15	2030025	2030172	148
AMR134	16	AMR134_16	2032347	2033364	1018
AMR137	1	AMR137_1	353399	353399	1
AMR137	2	AMR137_2	353534	354622	1089
AMR137	3	AMR137_3	354857	355727	871
AMR137	4	AMR137_4	556660	557143	484
AMR137	5	AMR137_5	609625	615306	5682
AMR137	6	AMR137_6	1169879	1170151	273
AMR137	7	AMR137_7	1243179	1243450	272
AMR137	8	AMR137_8	1311771	1312586	816
AMR137	9	AMR137_9	1800852	1800852	1
AMR137	10	AMR137_10	1868953	1871228	2276
AMR137	11	AMR137_11	2133770	2134278	509
AMR140	1	AMR140_1	354220	355660	1441
AMR140	2	AMR140_2	519460	520087	628
AMR140	3	AMR140_3	608713	610325	1613
AMR140	4	AMR140_4	1519415	1519442	28
AMR37	1	AMR37_1	244929	244929	1
AMR37	2	AMR37_2	355756	356161	406
AMR37	3	AMR37_3	362436	363397	962
AMR37	4	AMR37_4	614225	614591	367
AMR37	5	AMR37_5	1595802	1596469	668
AMR37	6	AMR37_6	1596499	1596747	249
AMR37	7	AMR37_7	1606184	1608129	1946
AMR37	8	AMR37_8	1716569	1716811	243
AMR38	1	AMR38_1	149673	152390	2718
AMR38	2	AMR38_2	189668	190127	460
AMR38	3	AMR38_3	354220	354622	403
AMR38	4	AMR38_4	355351	355651	301
AMR38	5	AMR38_5	355696	356161	466
AMR38	6	AMR38_6	1467866	1468148	283
AMR38	7	AMR38_7	1530905	1533081	2177
AMR38	8	AMR38_8	1595802	1597225	1424
AMR38	9	AMR38_9	1597348	1597646	299
AMR49	1	AMR49_1	256265	256710	446
AMR49	2	AMR49_2	341229	341229	1
AMR49	3	AMR49_3	388040	390904	2865
AMR49	4	AMR49_4	391514	391654	141
AMR49	5	AMR49_5	499430	499430	1
AMR49	6	AMR49_6	609304	612216	2913
AMR49	7	AMR49_7	750319	750319	1
AMR49	8	AMR49_8	813809	814602	794
AMR49	9	AMR49_9	841600	841600	1
AMR49	10	AMR49_10	947221	947323	103
AMR49	11	AMR49_11	1069235	1069877	643
AMR49	12	AMR49_12	1184232	1184814	583
AMR49	13	AMR49_13	1228734	1228734	1
AMR49	14	AMR49_14	1435227	1436164	938
AMR49	15	AMR49_15	1575877	1576978	1102
AMR49	16	AMR49_16	1756708	1756708	1
AMR49	17	AMR49_17	1938647	1939478	832
AMR49	18	AMR49_18	1944594	1944911	318
AMR49	19	AMR49_19	1954165	1954206	42
AMR49	20	AMR49_20	2045640	2046589	950
AMR53	1	AMR53_1	256265	256710	446
AMR53	2	AMR53_2	341229	341229	1
AMR53	3	AMR53_3	388040	390904	2865
AMR53	4	AMR53_4	391514	391654	141
AMR53	5	AMR53_5	499430	499430	1
AMR53	6	AMR53_6	609304	612216	2913
AMR53	7	AMR53_7	750319	750319	1
AMR53	8	AMR53_8	813809	814602	794
AMR53	9	AMR53_9	841600	841600	1
AMR53	10	AMR53_10	947221	947323	103
AMR53	11	AMR53_11	1069235	1069877	643
AMR53	12	AMR53_12	1184232	1184814	583
AMR53	13	AMR53_13	1228734	1228734	1
AMR53	14	AMR53_14	1435227	1436164	938
AMR53	15	AMR53_15	1575877	1576978	1102
AMR53	16	AMR53_16	1756708	1756708	1
AMR53	17	AMR53_17	1938647	1939478	832
AMR53	18	AMR53_18	1944594	1944911	318
AMR53	19	AMR53_19	1954165	1954206	42
AMR53	20	AMR53_20	2045640	2046589	950
AMR95	1	AMR95_1	202345	202345	1
AMR95	2	AMR95_2	282398	282637	240
AMR95	3	AMR95_3	328995	329262	268
AMR95	4	AMR95_4	388706	390833	2128
AMR95	5	AMR95_5	390904	390904	1
AMR95	6	AMR95_6	609911	610589	679
AMR95	7	AMR95_7	622425	622425	1
AMR95	8	AMR95_8	1198176	1198779	604
AMR95	9	AMR95_9	1243450	1243450	1
AMR95	10	AMR95_10	1534349	1534424	76
AMR95	11	AMR95_11	2068094	2070615	2522
EB3	1	EB3_1	35799	36933	1135
EB3	2	EB3_2	125178	128057	2880
EB3	3	EB3_3	355444	360250	4807
EB7	1	EB7_1	354799	356191	1393
EB7	2	EB7_2	602748	615271	12524
EB7	3	EB7_3	615502	616674	1173
EB18	1	EB18_1	388182	391310	3129
EB18	2	EB18_2	1595773	1596817	1045
EB19	1	EB19_1	1401978	1402044	67
EB19	2	EB19_2	1595941	1600237	4297
EB20	1	EB20_1	389212	398477	9266
EB20	2	EB20_2	398665	398665	1
EB20	3	EB20_3	1595668	1596747	1080
EB28	1	EB28_1	387327	390179	2853
EB28	2	EB28_2	390674	390904	231
EB28	3	EB28_3	1594460	1596817	2358
EB29	1	EB29_1	389852	390272	421
EB29	2	EB29_2	1595193	1597357	2165
EB31	1	EB31_1	387327	390179	2853
EB31	2	EB31_2	390674	390904	231
EB31	3	EB31_3	1594460	1596817	2358
