## Supplementary material for "The acquisition of clinically relevant amoxicillin resistance in *Streptococcus pneumoniae* requires ordered horizontal gene transfer of four loci": Table S4

### Sheet: Sheet1
Strain Name	Strain ID	Parent Strain	# recombination events (A)	Total DNA transferred (bp)(B)	Mean length of recombination events (bp)	Standard error of the mean length (SEM, bp)	Number of events longer than 2kb	Number of events longer than 10kb	Number of events predicted to be involved a NCR event	Total DNA transferred (% of donor genome, cumulative)*	# SNPs transferred (cumulative)*	# SNPs transferred (cumulative)*/total SNPs	Illumina data SRA Accession numbers	PacBio data SRA Accession numbers
AMR37	VL4481	D39V	8	4842	605	217.48	0	0	2	0.23	250	0.012844	SRR17236832	-
AMR38	VL4482	D39V	9	8532	948	310.01	2	0	5	0.4	382	0.0195719	SRR17236837	SRR17236833
AMR49	VL4483	AMR38	20	12676	633.8	192.39	4	0	4	0.99	815	0.0415392	SRR17236831	-
AMR53	VL3196	AMR38	20	12574	634	192.39	4	0	4	0.99	813	0.0414373	SRR17236830	SRR17236829
AMR95	VL4484	AMR38	11	6521	592.818	269.41	4	0	2	0.7	694	0.0353721	SRR17236856	SRR17236855
AMR134	VL4485	AMR37	16	18573	1160.81	266.27	3	0	9	1.09	893	0.0455148	SRR17236854	-
AMR137	VL4486	AMR37	11	12274	1115.82	495.64	2	0	3	0.8	703	0.0358308	SRR17236853	-
AMR140	VL4487	AMR37	4	3710	927.5	368.82	0	0	0	0.4	525	0.0267584	SRR17236852	-
EB3	VL4488	TIGR4	3	8822	2940.67	1060.45	2	0	0	0.41	407	0.0200829	SRR17236851	-
EB7	VL4489	TIGR4	3	15090	5030	3747.54	1	1	2	0.7	744	0.0367117	SRR17236850	SRR17236849
EB18	VL4490	EB3	2	4175	2087	1042	3	0	0	0.6	739	0.036465	SRR17236848	-
EB19	VL4491	EB3	2	4365	2182	2115	3	0	0	0.61	711	0.0350834	SRR17236847	-
EB20	VL4492	EB3	3	10347	3449	2925.13	3	0	2	0.89	783	0.0386361	SRR17236844	-
EB28	VL4493	EB7	3	5442	1814	804.3	3	1	2	0.95	1211	0.0597553	SRR17236843	SRR17236842
EB29	VL4494	EB7	2	2586	1293	872	2	1	0	0.82	1037	0.0511694	SRR17236841	SRR17236840
EB31	VL4495	EB7	3	5442	1814	804.3	3	1	2	0.95	1211	0.0597553	SRR17236839	-
										Mean total DNA transferred (% of donor genome, cumulative)*	SEM
							Overview D39V derived generation 2 strains			0.828333	0.103519
							Overview TIGR4 derived generation 2 strains			0.803333	0.0657098
(A) All predicted events detected when compared to parent strain genome. Potential non-contiguity not accounted for
(B) Total Dna transferred during the final round of transformation for that strain
* All DNA or SNPs transferred into the original recipient (D39V or TIGR4), through one or two rounds of transformation (depending on the generation)
