## Supplementary material for "The acquisition of clinically relevant amoxicillin resistance in *Streptococcus pneumoniae* requires ordered horizontal gene transfer of four loci": Table S5

### Sheet: Sheet1
		PBP2x						PBP2b					PBP1a								MurM		MurN
Strain	MIC	337 – 338	389	394 – 397	514	546 – 549	605	199	446	476	489	No. substitutions 590-541	103	351	371	432	512	540	574-577	609	101	Allele source	142	241	256
D39V	0.01	ST	S	HSSN	N	LKSG	N	D	T	E	T	0	T	S	T	P	E	S	TSQF	N	V	D39V	T	D	N
TIGR4	0.016	ST	S	HSSN	N	LKSG	N	D	T	E	T	0	T	S	T	P	E	T	TSQF	N	A	TIGR4	T	D	N
EB3	0.047	ST	L	HSSN	H	VKSG	T	D	T	E	T	0	T	S	T	P	E	T	TSQF	N	A	TIGR4	T	D	N
AMR37	0.094	ST	S	HSSN	H	VKSG	T	D	A	G	A	0	T	S	T	P	E	S	TSQF	N	V	D39V	T	D	N
AMR38	0.094	SA	L	HSSN	H	VKSG	T	E	A	G	A	0	T	S	T	P	E	S	TSQF	N	V	D39V	I	E	K
EB7	0.094	SA	L	HSSN	H	VKSG	T	D	T	E	T	0	T	S	T	P	E	T	TSQF	N	A	Donor	I	E	K
AMR137	0.25	SA	L	HSSN	H	VKSG	T	D	A	G	A	0	T	S	T	P	E	S	TSQF	N	A	Donor	T	D	N
AMR140	0.38	SA	L	HSSN	H	VKSG	T	D	A	G	A	0	T	S	T	P	E	S	TSQF	N	A	Donor*	T	D	N
EB19	0.38	ST	L	HSSN	H	VKSG	T	E	A	G	A	0	T	S	T	P	E	T	TSQF	N	A	TIGR4	T	D	N
EB20	0.75	ST	L	HSSN	H	VKSG	T	D	A	G	A	0	S	A	A	T	K	T	NTGY	D	A	TIGR4	T	D	N
EB18	1	ST	L	HSSN	H	VKSG	T	E	A	G	A	0	S	A	A	T	K	T	NTGY	D	A	TIGR4	T	D	N
EB29	1.5	SA	L	HSSN	H	VKSG	T	E	A	G	A	10	T	S	T	P	E	T	TSQY	N	A	Donor	I	E	K
AMR95	1.5	SA	L	HSSN	H	VKSG	T	E	A	G	A	0	S	A	A	T	K	T	NTGY	D	A	Donor	T	D	N
AMR134	2	SA	L	HSSN	H	VKSG	T	D	A	G	A	0	T	A	A	T	K	T	NTGY	D	A	Donor	I	D	N
AMR49	2	SA	L	HSSN	H	VKSG	T	E	A	G	A	0	S	A	A	T	K	T	NTGY	D	A	Donor	I	E	K
AMR53	2	SA	L	HSSN	H	VKSG	T	E	A	G	A	0	S	A	A	T	K	T	NTGY	D	A	Donor	I	E	K
EB28	4	SA	L	HSSN	H	VKSG	T	E	A	G	A	10	S	A	A	T	K	T	NTGY	D	A	Donor	I	E	K
EB31	4	SA	L	HSSN	H	VKSG	T	E	A	G	A	10	S	A	A	T	K	T	NTGY	D	A	Donor	I	E	K
VL1313	4	SA	L	HSSN	H	VKSG	T	E	A	G	A	10	S	A	A	T	K	T	NTGY	D	A	Donor	I	E	K
