## Supplementary material for "The acquisition of clinically relevant amoxicillin resistance in *Streptococcus pneumoniae* requires ordered horizontal gene transfer of four loci": Table S6

### Sheet: Sheet1
Primers to amplify fragments for detemining recombination dynamics in S. pneumoniae and E. coli
Fragment name	Forward Primer	Reverse Primer	Template
Long	OVL5375	OVL5378	11A
Up	OVL5379	OVL5375	11A
Down	OVL5376	OVL5378	11A
long-NH	OVL5375	OVL5557	11A
	OVL5558	OVL5559	E. coli BL21
NH-up	OVL5561	OVL5562	E. coli BL21
	OVL5560	OVL5379	11A
down-NH	OVL5376	OVL5557	11A
	OVL5563	OVL5564	E. coli BL21
