## Supplementary material for "The acquisition of clinically relevant amoxicillin resistance in *Streptococcus pneumoniae* requires ordered horizontal gene transfer of four loci": Table S7

### Sheet: Sheet1
Fragment(s) transformed	Total length of fragment	Length of homologous region	No. transformants sequenced	No. where donor mutations were detected	No. with non-contiguous recombination	% NCR occurrence	Both fragments recombined
Long	4251	4251	20	20	5	25	-
Up	2837	2837	20	20	2	10	-
Down	2260	2260	20	18	1	5.55556	-
Up & down	-	-	20	20	1	5	1
long-NH	6000	4251	20	20	5	25	-
NH-up	6000	2837	20	20	3	15	-
down-NH	6000	2260	20	20	2	10	-
NH-up & down-NH	-	-	20	20	1	5	0
