## Supplementary material for "The acquisition of clinically relevant amoxicillin resistance in *Streptococcus pneumoniae* requires ordered horizontal gene transfer of four loci": Table S8

### Sheet: Sheet1
Genome	Location (bp)	Gene_ID (if in coding region)	Predicted function (if in coding region)	Amino acid change
VL3960 (D39VM53)	319066	cps2E	Capsule synthesis	Y428H
VL3960 (D39VM53)	576394	prtA	Serine protease PrtA precursor	E1997G
VL3960 (D39VM53)	659823	SPV_2214	transposase, truncated ISSpn2.	-
VL3960 (D39VM53)	1356494	SPV_1342	ISSpn8 transposase, partial	-
VL3960 (D39VM53)	1738914	plcR	transcriptional regulator	I215V
VL3960 (D39VM53)	1876322	hexA	DNA mismatch repair protein HexA	L25W
